# Systemic Cysteine Elevation Sustains T-Cell Activation to Potentiate PD-1 Blockade

**DOI:** 10.64898/2026.03.16.711688

**Authors:** Xiaoshuang Wang, Zi Wang, Yuqi Guo, Fangxi Xu, Jinhui Zhu, Scott C. Thomas, Deepak Saxena, Jinghang Xie, Xin Li

**Affiliations:** Plastic Surgery, Maxillofacial & Oral Health Department, University of Virginia School of Medicine, Charlottesville, VA 22903, USA; Molecular Pathobiology Department, New York University College of Dentistry, New York, NY 10010, USA; Molecular Physiology and Biological Physics Department, University of Virginia School of Medicine, Charlottesville, VA 22903, USA; Laura and Isaac Perlmutter Cancer Center, NYU Grossman School of Medicine, New York, NY 10016, USA; Department of Surgery, NYU Grossman School of Medicine, New York, NY 10016, USA; UVA Comprehensive Cancer Center, University of Virginia School of Medicine, Charlottesville, VA 22903, USA; Neuroscience Department, University of Virginia School of Medicine, Charlottesville, VA 22903, USA

**Keywords:** Probiotics, anti-PD-1, T cell, Cystine, Cysteine, PDAC

## Abstract

Resistance to immune checkpoint inhibition remains a major barrier in pancreatic cancer treatment. Here, we show that concurrent administration of probiotics restores sensitivity to anti-PD-1 therapy in pancreatic cancer mouse models. Mice treated with the combination of anti-PD-1 and probiotics demonstrate robust tumor control, accompanied by enrichment of microbial pathways governing cysteine biosynthesis, elevated serum cysteine levels, and increased T cell function. Serum cysteine levels, rather than intratumoral cysteine concentrations, inversely correlate with tumor burden. Functionally, cysteine directly promotes T cell survival, activation, and cytotoxicity while its restriction induces uncoupled transcriptional-translational stress and impairs T cell function. Oral cysteine supplementation synergizes with anti-PD-1 therapy in pancreatic cancer mice, reducing tumor burden and enhancing intratumoral T cell activation, phenocopying probiotics-mediated immune restoration. These findings suggest systemic cysteine availability as a tractable metabolic target to enhance cancer immunotherapy.
