## Supplemental Table 1 for "Systemic Cysteine Elevation Sustains T-Cell Activation to Potentiate PD-1 Blockade"

### Sheet: AK_merge_allBL_vs_combEP
Table S1. Spearman correlations between Akkermansia muciniphila and other species in all treatment naive baseline and combination group endpoint samples. Related to Figure 1.
Spearman’s rank correlation coefficient (r) and corresponding p values are reported for baseline (Spearman_r_1, P_value_1) and endpoint (Spearman_r_2, P_value_2).
Var1	Var2	Spearman_r_1	P_value_1	Spearman_r_2	P_value_2
s__Akkermansia_muciniphila	s__SGB40310_f__Muribaculaceae	-0.784446	9.19821e-09	-0.099449	0.746513
s__Akkermansia_muciniphila	s__SGB27767_f__Muribaculaceae	-0.63908	2.06912e-05	0.53592	0.0590551
s__Akkermansia_muciniphila	s__Thomasclavelia_cocleata	0.636846	2.25773e-05	0.504525	0.0787001
s__Akkermansia_muciniphila	s__SGB21428_f__Muribaculaceae	-0.631966	2.72511e-05	-0.337022	0.260142
s__Akkermansia_muciniphila	s__SGB40329_f__Muribaculaceae	-0.594772	0.000103523	-0.350903	0.239766
s__Akkermansia_muciniphila	s__SGB40313_f__Muribaculaceae	-0.572581	0.000212876	-0.165748	0.588393
s__Akkermansia_muciniphila	s__Sangeribacter_muris	-0.570311	0.000228508	-0.171273	0.575839
s__Akkermansia_muciniphila	s__SGB41631_p__Firmicutes	-0.561237	0.000301787	-0.325012	0.278571
s__Akkermansia_muciniphila	s__SGB21440_f__Muribaculaceae	0.537037	0.000610154	0.464734	0.109586
s__Akkermansia_muciniphila	s__SGB59900_p__Firmicutes	-0.531724	0.000707194	0.316228	0.292518
s__Akkermansia_muciniphila	s__SGB102613_p__Candidatus_Saccharibacteria	0.528295	0.000776855	0.176798	0.563394
s__Akkermansia_muciniphila	s__Xylanibacter_rodentium	0.527061	0.000803388	0.721282	0.00539209
s__Akkermansia_muciniphila	s__SGB44767_p__Firmicutes	-0.516958	0.00105256	-0.276474	0.360505
s__Akkermansia_muciniphila	s__Lachnospiraceae_unclassified_SGB41589_g__Lachnospiraceae_unclassified	-0.509611	0.00127448	-0.256429	0.397729
s__Akkermansia_muciniphila	s__Paramuribaculum_intestinale	-0.50083	0.00159304	0.303872	0.312801
s__Akkermansia_muciniphila	s__Candidatus_Arthromitus_sp_SFB_mouse	-0.313865	0.0585233	-0.781633	0.00159958
s__Akkermansia_muciniphila	s__SGB40318_f__Muribaculaceae	0.316002	0.0567363	0.76156	0.00248816
s__Akkermansia_muciniphila	s__SGB102238_f__Lachnospiraceae	-0.473396	0.00308332	0.377896	0.202987
s__Akkermansia_muciniphila	s__SGB40319_f__Muribaculaceae	0.468342	0.00346208	0.0110499	0.97142
s__Akkermansia_muciniphila	s__Duncaniella_dubosii	-0.468105	0.00348081	0.116024	0.705834
s__Akkermansia_muciniphila	s__SGB40283_f__Muribaculaceae	-0.464311	0.00379265	0.0276247	0.928619
s__Akkermansia_muciniphila	s__SGB14342_f__Eggerthellaceae	-0.0922078	0.587277	-0.733144	0.00435331
s__Akkermansia_muciniphila	s__SGB40338_f__Muribaculaceae	-0.455348	0.00462731	-0.0170499	0.955913
s__Akkermansia_muciniphila	s__SGB59794_f__Lachnospiraceae	-0.450468	0.00514533	-0.387896	0.190312
s__Akkermansia_muciniphila	s__SGB202838_p__Firmicutes	-0.449204	0.00528743	-0.62465	0.0224663
s__Akkermansia_muciniphila	s__Rikenellaceae_unclassified_SGB40209_g__Rikenellaceae_unclassified	0.446145	0.00564529	0.310316	0.302126
s__Akkermansia_muciniphila	s__SGB21443_f__Muribaculaceae	0.0588096	0.729533	0.712718	0.00625334
s__Akkermansia_muciniphila	s__Clostridia_bacterium	-0.170117	0.314113	-0.701668	0.00751593
s__Akkermansia_muciniphila	s__Adlercreutzia_caecimuris	-0.424333	0.00885729	-0.7	0.00772228
s__Akkermansia_muciniphila	s__SGB44532_p__Firmicutes	0.430009	0.00789935
s__Akkermansia_muciniphila	s__SGB45066_p__Firmicutes	-0.419716	0.0097081	-0.570967	0.0415443
s__Akkermansia_muciniphila	s__SGB41597_f__Lachnospiraceae	-0.417966	0.0100482	-0.438761	0.133649
s__Akkermansia_muciniphila	s__Erysipelotrichaceae_bacterium_NYU_BL_F16	0.294355	0.0769855	0.674043	0.011524
s__Akkermansia_muciniphila	s__Lachnospiraceae_bacterium_MD335	-0.40994	0.0117413	0.175452	0.566417
s__Akkermansia_muciniphila	s__Prevotella_sp_MGM1	-0.0246914	0.884664	-0.672222	0.0118356
s__Akkermansia_muciniphila	s__SGB33556_f__Eggerthellaceae	-0.401027	0.0138991	0.232048	0.445546
s__Akkermansia_muciniphila	s__SGB41635_p__Firmicutes	-0.397246	0.0149108	-0.33635	0.261153
s__Akkermansia_muciniphila	s__SGB161024_f__Lachnospiraceae	-0.397153	0.0149363	-0.136568	0.656405
s__Akkermansia_muciniphila	s__SGB41662_f__Clostridiaceae	-0.395053	0.0155253	-0.270281	0.371799
s__Akkermansia_muciniphila	s__Lachnospiraceae_bacterium_MD308	-0.389742	0.0171029	-0.56042	0.0463553
s__Akkermansia_muciniphila	s__SGB41654_p__Firmicutes	-0.388256	0.0175675	-0.261111	0.388862
s__Akkermansia_muciniphila	s__Odoribacter_sp_Z80	-0.382526	0.0194599	-0.387896	0.190312
s__Akkermansia_muciniphila	s__SGB2082_f__Muribaculaceae	-0.381788	0.0197154	-0.0386746	0.900177
s__Akkermansia_muciniphila	s__SGB41637_p__Firmicutes	-0.380831	0.020051	0.134501	0.661324
s__Akkermansia_muciniphila	s__SGB41443_f__Eubacteriaceae	-0.380551	0.0201501	-0.387896	0.190312
s__Akkermansia_muciniphila	s__Clostridia_unclassified_SGB41507_g__Clostridia_unclassified	-0.380551	0.0201501
s__Akkermansia_muciniphila	s__SGB35950_f__Muribaculaceae	-0.376334	0.0216929	-0.254148	0.402087
s__Akkermansia_muciniphila	s__SGB202888_p__Firmicutes	-0.375103	0.0221614	0.386501	0.192049
s__Akkermansia_muciniphila	s__Duncaniella_muricolitica	-0.372628	0.0231285	0.397796	0.178265
s__Akkermansia_muciniphila	s__SGB43288_p__Firmicutes	-0.370712	0.0239013	0.105409	0.731809
s__Akkermansia_muciniphila	s__Coriobacteriaceae_bacterium	-0.209153	0.214104	-0.618794	0.0241469
s__Akkermansia_muciniphila	s__SGB200102_f__Erysipelotrichales_unclassified	-0.365515	0.0261054
s__Akkermansia_muciniphila	s__SGB41656_p__Firmicutes	-0.0941279	0.579484	-0.607332	0.0277028
s__Akkermansia_muciniphila	s__SGB41415_f__Lachnospiraceae	-0.357551	0.0298075	-0.45	0.122845
s__Akkermansia_muciniphila	s__SGB39781_p__Candidatus_Saccharibacteria	-0.354035	0.0315738	-0.254497	0.401417
s__Akkermansia_muciniphila	s__SGB41665_f__Clostridiaceae	-0.352956	0.0321324	-0.280324	0.353578
s__Akkermansia_muciniphila	s__SGB40192_f__Rikenellaceae	-0.35083	0.0332575	-0.181865	0.552079
s__Akkermansia_muciniphila	s__Enterococcus_faecalis	-0.234202	0.162958	-0.588995	0.0341725
s__Akkermansia_muciniphila	s__SGB102612_p__Candidatus_Saccharibacteria	-0.348743	0.0343929	-0.233333	0.442957
s__Akkermansia_muciniphila	s__SGB94953_p__Actinomycetota	0.346772	0.0354943	0.127028	0.67921
s__Akkermansia_muciniphila	s__SGB160297_f__Clostridia_unclassified	0.130091	0.44283	-0.570967	0.0415443
s__Akkermansia_muciniphila	s__SGB41504_p__Firmicutes	-0.00242004	0.988658	-0.570967	0.0415443
s__Akkermansia_muciniphila	s__SGB63107_f__Eggerthellaceae	-0.335091	0.0426259	-0.333333	0.265723
s__Akkermansia_muciniphila	s__Hominisplanchenecus_murintestinalis	0.281042	0.0919902	-0.564156	0.0446075
s__Akkermansia_muciniphila	s__SGB41595_f__Lachnospiraceae	-0.240495	0.151628	-0.564156	0.0446075
s__Akkermansia_muciniphila	s__SGB161611_f__Lachnospiraceae	-0.179688	0.287249	-0.564156	0.0446075
s__Akkermansia_muciniphila	s__SGB39766_p__Candidatus_Saccharibacteria	-0.329895	0.0461503	-0.447989	0.124733
s__Akkermansia_muciniphila	s__SGB42949_f__Eggerthellaceae	-0.325721	0.0491483	-0.441996	0.130477
s__Akkermansia_muciniphila	s__SGB40368_p__Bacteroidota	-0.325113	0.0495983	-0.48067	0.096374
s__Akkermansia_muciniphila	s__Mucispirillum_schaedleri	-0.323075	0.0511286
s__Akkermansia_muciniphila	s__SGB41600_f__Lachnospiraceae	-0.323075	0.0511286
s__Akkermansia_muciniphila	s__SGB41517_f__Lachnospiraceae	0.319552	0.0538639	-0.0775791	0.801111
s__Akkermansia_muciniphila	s__SGB39777_p__Candidatus_Saccharibacteria	-0.31953	0.0538808	-0.258269	0.394233
s__Akkermansia_muciniphila	s__Otoolea_muris	-0.319477	0.053923	-0.136399	0.656807
s__Akkermansia_muciniphila	s__SGB45217_p__Firmicutes	0.318843	0.0544277	-0.386501	0.192049
s__Akkermansia_muciniphila	s__SGB41496_f__Lachnospiraceae	-0.318011	0.0550956	-0.0775791	0.801111
s__Akkermansia_muciniphila	s__SGB59765_f__Clostridia_unclassified	-0.312916	0.0593314	-0.387896	0.190312
s__Akkermansia_muciniphila	s__SGB41657_f__Clostridiaceae	0.00428025	0.979942	-0.534267	0.0599922
s__Akkermansia_muciniphila	s__SGB41650_f__Clostridiaceae	-0.307393	0.0642105	-0.366381	0.218217
s__Akkermansia_muciniphila	s__SGB41484_f__Lachnospiraceae	-0.306779	0.0647721	-0.0775791	0.801111
s__Akkermansia_muciniphila	s__SGB44477_f__Coprobacillaceae	-0.306779	0.0647721	-0.155158	0.612754
s__Akkermansia_muciniphila	s__SGB94950_f__Eggerthellaceae	-0.242523	0.148101	0.523058	0.0666261
s__Akkermansia_muciniphila	s__SGB42945_f__Eggerthellaceae	0.00119745	0.994388	-0.522222	0.0671409
s__Akkermansia_muciniphila	s__Duncaniella_freteri	-0.239981	0.152531	-0.519345	0.0689334
s__Akkermansia_muciniphila	s__SGB39772_p__Candidatus_Saccharibacteria	0.29962	0.0716069	-0.259672	0.391576
s__Akkermansia_muciniphila	s__SGB160296_f__Clostridia_unclassified	-0.299114	0.0721109	0.392271	0.184926
s__Akkermansia_muciniphila	s__Adlercreutzia_mucosicola	-0.178563	0.290327	-0.51382	0.072469
s__Akkermansia_muciniphila	s__Muribaculum_gordoncarteri	-0.298553	0.0726721	-0.215473	0.479572
s__Akkermansia_muciniphila	s__SGB45057_p__Firmicutes	-0.298134	0.0730939	0.0087841	0.977279
s__Akkermansia_muciniphila	s__Sporofaciens_musculi	-0.194258	0.249287	-0.512858	0.0730971
s__Akkermansia_muciniphila	s__SGB35952_p__Bacteroidota	-0.296182	0.0750844	0.171273	0.575839
s__Akkermansia_muciniphila	s__SGB41697_f__Clostridiaceae	-0.29593	0.0753441	-0.0842653	0.784319
s__Akkermansia_muciniphila	s__SGB41652_p__Firmicutes	0.0724666	0.669941	-0.504933	0.0784189
s__Akkermansia_muciniphila	s__Lachnospiraceae_bacterium_A4			0.500694	0.0813733
s__Akkermansia_muciniphila	s__SGB45125_p__Firmicutes	-0.0444098	0.794099	-0.500642	0.0814102
s__Akkermansia_muciniphila	s__SGB59803_f__Lachnospiraceae	-0.289006	0.0827669	-0.155158	0.612754
s__Akkermansia_muciniphila	s__SGB102223_f__Oscillospiraceae	-0.28859	0.0832305	-0.387896	0.190312
s__Akkermansia_muciniphila	s__SGB40300_p__Bacteroidota	-0.278634	0.0949294	-0.497245	0.0838332
s__Akkermansia_muciniphila	s__Jeotgalicoccus_halotolerans	0.287746	0.0841764
s__Akkermansia_muciniphila	s__Neglectibacter_caecimuris	0.287514	0.0844379	0.248827	0.412346
s__Akkermansia_muciniphila	s__SGB41579_f__Lachnospiraceae	-0.286471	0.0856211	-0.0527046	0.864225
s__Akkermansia_muciniphila	s__SGB40295_p__Bacteroidota	-0.286059	0.086092	-0.138124	0.652711
s__Akkermansia_muciniphila	s__Neglectibacter_sp_X4	-0.28449	0.0879045	-0.387896	0.190312
s__Akkermansia_muciniphila	s__SGB41594_f__Lachnospiraceae	0.284004	0.0884717	-0.0539851	0.860955
s__Akkermansia_muciniphila	s__SGB94894_f__Eubacteriaceae	0.281042	0.0919902	0.232737	0.444156
s__Akkermansia_muciniphila	s__Adlercreutzia_SGB42953_g__Adlercreutzia	0.12995	0.443328	-0.486195	0.0920599
s__Akkermansia_muciniphila	s__Lachnospiraceae_unclassified_SGB41520_g__Lachnospiraceae_unclassified	-0.246174	0.141905	0.481961	0.095354
s__Akkermansia_muciniphila	s__SGB41326_f__Lachnospiraceae	0.276979	0.0969908	0.418447	0.154733
s__Akkermansia_muciniphila	s__SGB59741_p__Firmicutes	0.274648	0.0999519	0.392294	0.184899
s__Akkermansia_muciniphila	s__SGB40341_f__Muribaculaceae	0.27272	0.102453
s__Akkermansia_muciniphila	s__SGB43554_f__Oscillospiraceae	0.271549	0.103995	0.113322	0.712418
s__Akkermansia_muciniphila	s__Lachnospiraceae_bacterium	-0.270943	0.104799	-0.132599	0.665862
s__Akkermansia_muciniphila	s__SGB41435_f__Eubacteriaceae			-0.465558	0.108875
s__Akkermansia_muciniphila	s__SGB41709_p__Firmicutes			-0.465558	0.108875
s__Akkermansia_muciniphila	s__SGB41523_f__Lachnospiraceae	-0.265429	0.112342	0.465475	0.108947
s__Akkermansia_muciniphila	s__SGB41679_f__Lachnospiraceae	-0.26479	0.113242	0.465475	0.108947
s__Akkermansia_muciniphila	s__Lachnospiraceae_unclassified_SGB41521_g__Lachnospiraceae_unclassified	-0.26095	0.118764	0.465475	0.108947
s__Akkermansia_muciniphila	s__SGB43439_p__Firmicutes	-0.24802	0.138845	0.465475	0.108947
s__Akkermansia_muciniphila	s__SGB161175_f__Lachnospiraceae	-0.234139	0.163075	0.465475	0.108947
s__Akkermansia_muciniphila	s__SGB41624_f__Lachnospiraceae	-0.233152	0.164907	0.465475	0.108947
s__Akkermansia_muciniphila	s__SGB41494_f__Lachnospiraceae	-0.221882	0.186883	0.465475	0.108947
s__Akkermansia_muciniphila	s__SGB203724_p__Firmicutes	-0.202975	0.228256	0.465475	0.108947
s__Akkermansia_muciniphila	s__SGB42317_p__Firmicutes	-0.196384	0.244043	0.465475	0.108947
s__Akkermansia_muciniphila	s__SGB59797_f__Clostridiaceae	0.171748	0.309428	0.465475	0.108947
s__Akkermansia_muciniphila	s__Acutalibacter_sp_1XD8_33	-0.140521	0.406795	0.465475	0.108947
s__Akkermansia_muciniphila	s__SGB43002_p__Firmicutes	-0.140521	0.406795	0.465475	0.108947
s__Akkermansia_muciniphila	s__SGB41561_p__Firmicutes	-0.138448	0.413822	0.465475	0.108947
s__Akkermansia_muciniphila	s__SGB43557_f__Oscillospiraceae	-0.115024	0.497832	0.465475	0.108947
s__Akkermansia_muciniphila	s__Acutalibacter_intestini	-0.0624539	0.713461	0.465475	0.108947
s__Akkermansia_muciniphila	s__Parablautia_muri	-0.0624539	0.713461	0.465475	0.108947
s__Akkermansia_muciniphila	s__SGB41465_p__Firmicutes	0.0624539	0.713461	0.465475	0.108947
s__Akkermansia_muciniphila	s__SGB41544_f__Lachnospiraceae	-0.0624539	0.713461	0.465475	0.108947
s__Akkermansia_muciniphila	s__SGB41545_f__Lachnospiraceae	0.0624539	0.713461	0.465475	0.108947
s__Akkermansia_muciniphila	s__SGB63186_f__Oscillospiraceae	0.0624539	0.713461	0.465475	0.108947
s__Akkermansia_muciniphila	s__Lachnospiraceae_unclassified_SGB41405_g__Lachnospiraceae_unclassified	0.0418221	0.805861	0.465475	0.108947
s__Akkermansia_muciniphila	s__SGB41666_f__Clostridiaceae	0.0155268	0.927326	0.465475	0.108947
s__Akkermansia_muciniphila	s__SGB59839_f__Clostridiaceae	-0.0135233	0.936683	0.465475	0.108947
s__Akkermansia_muciniphila	s__Bacillota_unclassified_SGB43549_g__Bacillota_unclassified			0.465475	0.108947
s__Akkermansia_muciniphila	s__Otoolea_SGB41644_g__Otoolea			0.465475	0.108947
s__Akkermansia_muciniphila	s__SGB41469_p__Firmicutes			0.465475	0.108947
s__Akkermansia_muciniphila	s__SGB41559_f__Lachnospiraceae			0.465475	0.108947
s__Akkermansia_muciniphila	s__Parvibacter_caecicola	0.0253735	0.8815	-0.464095	0.11014
s__Akkermansia_muciniphila	s__SGB63930_f__Muribaculaceae	-0.265749	0.111893	-0.0773492	0.80169
s__Akkermansia_muciniphila	s__SGB42355_f__Lachnospiraceae	-0.265429	0.112342	-0.447989	0.124733
s__Akkermansia_muciniphila	s__SGB40196_f__Rikenellaceae	0.265429	0.112342
s__Akkermansia_muciniphila	s__Heminiphilus_faecis	-0.265355	0.112446	0.132599	0.665862
s__Akkermansia_muciniphila	s__SGB102616_p__Candidatus_Saccharibacteria	0.154886	0.360012	-0.460346	0.113429
s__Akkermansia_muciniphila	s__Lachnospiraceae_unclassified_SGB7271_g__Lachnospiraceae_unclassified	0.0430511	0.800269	-0.456475	0.116893
s__Akkermansia_muciniphila	s__SGB44478_f__Coprobacillaceae	0.262151	0.117016	-0.269925	0.372453
s__Akkermansia_muciniphila	s__SGB43530_f__Oscillospiraceae	-0.261951	0.117305
s__Akkermansia_muciniphila	s__SGB36960_f__Lachnospiraceae	-0.150234	0.374796	-0.455556	0.117726
s__Akkermansia_muciniphila	s__Turicimonas_muris	-0.261243	0.118335	-0.204731	0.502251
s__Akkermansia_muciniphila	s__SGB41674_f__Lachnospiraceae	-0.175381	0.299149	-0.450469	0.122407
s__Akkermansia_muciniphila	s__SGB94886_f__Lachnospiraceae	-0.258049	0.123067	0.114718	0.709013
s__Akkermansia_muciniphila	s__SGB158615_f__Eggerthellaceae	0.156723	0.354274	-0.447989	0.124733
s__Akkermansia_muciniphila	s__Lachnospiraceae_unclassified_SGB41424_g__Lachnospiraceae_unclassified	-0.151907	0.36944	-0.447989	0.124733
s__Akkermansia_muciniphila	s__bacterium_1XD42_54	0.256343	0.125652	-0.408846	0.165407
s__Akkermansia_muciniphila	s__Senimuribacter_intestinalis	0.252959	0.130898	-0.0775791	0.801111
s__Akkermansia_muciniphila	s__SGB41440_f__Eubacteriaceae	0.0304884	0.857836	-0.440864	0.131581
s__Akkermansia_muciniphila	s__SGB41693_p__Firmicutes	0.249815	0.135917
s__Akkermansia_muciniphila	s__SGB41670_f__Lachnospiraceae	-0.24819	0.138567	-0.394972	0.181651
s__Akkermansia_muciniphila	s__SGB39776_p__Candidatus_Saccharibacteria	-0.247894	0.139053	-0.0387279	0.90004
s__Akkermansia_muciniphila	s__SGB41655_p__Firmicutes	-0.24736	0.139933	0.099449	0.746513
s__Akkermansia_muciniphila	s__SGB40791_f__Odoribacteraceae	-0.183806	0.276161	-0.43193	0.140513
s__Akkermansia_muciniphila	s__bacterium_D16_34	-0.245436	0.143142
s__Akkermansia_muciniphila	s__SGB40324_f__Muribaculaceae	-0.244869	0.144098	0.259672	0.391576
s__Akkermansia_muciniphila	s__SGB39769_p__Candidatus_Saccharibacteria	-0.243393	0.146607	-0.0277778	0.928225
s__Akkermansia_muciniphila	s__SGB44472_p__Firmicutes	0.242097	0.148838	-0.0523026	0.865252
s__Akkermansia_muciniphila	s__bacterium_1XD21_13	-0.241823	0.149312	-0.180187	0.555815
s__Akkermansia_muciniphila	s__SGB94888_f__Clostridia_unclassified	0.0149549	0.929996	0.42206	0.150834
s__Akkermansia_muciniphila	s__SGB41601_f__Lachnospiraceae	-0.240598	0.151447	-0.325012	0.278571
s__Akkermansia_muciniphila	s__SGB42947_f__Eggerthellaceae	-0.240266	0.15203	-0.270722	0.370988
s__Akkermansia_muciniphila	s__SGB160402_p__Firmicutes	-0.239718	0.152994	-0.387896	0.190312
s__Akkermansia_muciniphila	s__SGB63920_f__Muribaculaceae	0.183808	0.276156	0.418447	0.154733
s__Akkermansia_muciniphila	s__SGB42338_p__Firmicutes	-0.234139	0.163075	0.414711	0.158832
s__Akkermansia_muciniphila	s__Turicibacter_sp_1E2	-0.234202	0.162958
s__Akkermansia_muciniphila	s__SGB43261_f__Acutalibacteraceae	-0.234139	0.163075
s__Akkermansia_muciniphila	s__SGB41574_f__Lachnospiraceae	0.228146	0.174427	-0.220833	0.468437
s__Akkermansia_muciniphila	s__Ligilactobacillus_murinus	-0.227176	0.176316	-0.397796	0.178265
s__Akkermansia_muciniphila	s__SGB41456_f__Lachnospiraceae	-0.224677	0.181251	-0.112084	0.715442
s__Akkermansia_muciniphila	s__SGB102439_p__Firmicutes	0.217646	0.195655	-0.387896	0.190312
s__Akkermansia_muciniphila	s__SGB41661_f__Clostridiaceae	-0.217247	0.196496	-0.387896	0.190312
s__Akkermansia_muciniphila	s__SGB45162_p__Firmicutes	-0.207428	0.217994	-0.387896	0.190312
s__Akkermansia_muciniphila	s__SGB63204_f__Oscillospiraceae	0.190578	0.25854	-0.387896	0.190312
s__Akkermansia_muciniphila	s__SGB102428_p__Firmicutes	-0.179309	0.288284	-0.387896	0.190312
s__Akkermansia_muciniphila	s__SGB43756_p__Pseudomonadota	0.150694	0.373319	-0.387896	0.190312
s__Akkermansia_muciniphila	s__Acutalibacter_sp_1XD8_36	-0.140521	0.406795	-0.387896	0.190312
s__Akkermansia_muciniphila	s__Oscillibacter_sp_CU971	-0.140521	0.406795	-0.387896	0.190312
s__Akkermansia_muciniphila	s__SGB102310_f__Clostridia_unclassified	-0.124877	0.461479	-0.387896	0.190312
s__Akkermansia_muciniphila	s__SGB41705_f__Eubacteriaceae	0.123796	0.465394	-0.387896	0.190312
s__Akkermansia_muciniphila	s__SGB102426_p__Firmicutes	0.118204	0.485943	-0.387896	0.190312
s__Akkermansia_muciniphila	s__SGB102362_p__Candidatus_Melainabacteria	-0.110717	0.51417	-0.387896	0.190312
s__Akkermansia_muciniphila	s__SGB102167_p__Firmicutes	-0.104931	0.536528	-0.387896	0.190312
s__Akkermansia_muciniphila	s__SGB102230_f__Eubacteriales_unclassified	-0.0689711	0.685023	-0.387896	0.190312
s__Akkermansia_muciniphila	s__SGB41509_f__Clostridia_unclassified	0.0624539	0.713461	-0.387896	0.190312
s__Akkermansia_muciniphila	s__SGB102466_p__Firmicutes	-0.047582	0.779743	-0.387896	0.190312
s__Akkermansia_muciniphila	s__Bacteroides_thetaiotaomicron			-0.387896	0.190312
s__Akkermansia_muciniphila	s__Clostridiaceae_unclassified_SGB41252_g__Clostridiaceae_unclassified			-0.387896	0.190312
s__Akkermansia_muciniphila	s__Firmicutes_bacterium_ASF500			-0.387896	0.190312
s__Akkermansia_muciniphila	s__SGB41429_p__Firmicutes			-0.387896	0.190312
s__Akkermansia_muciniphila	s__SGB41537_f__Lachnospiraceae			-0.387896	0.190312
s__Akkermansia_muciniphila	s__SGB41564_p__Firmicutes			-0.387896	0.190312
s__Akkermansia_muciniphila	s__SGB41623_f__Lachnospiraceae			-0.387896	0.190312
s__Akkermansia_muciniphila	s__SGB43067_p__Firmicutes			-0.387896	0.190312
s__Akkermansia_muciniphila	s__SGB95032_p__Firmicutes			-0.387896	0.190312
s__Akkermansia_muciniphila	s__SGB41653_p__Firmicutes	-0.219438	0.191911	-0.0674814	0.826619
s__Akkermansia_muciniphila	s__Bacteroides_caecimuris	-0.218589	0.19368
s__Akkermansia_muciniphila	s__SGB63208_f__Oscillospiraceae	-0.218589	0.19368
s__Akkermansia_muciniphila	s__SGB40352_f__Muribaculaceae	-0.218402	0.19407	0	1
s__Akkermansia_muciniphila	s__Bacteroides_acidifaciens	0.217453	0.196062	0.149174	0.626687
s__Akkermansia_muciniphila	s__SGB45198_p__Firmicutes	-0.103372	0.542631	-0.377778	0.203139
s__Akkermansia_muciniphila	s__SGB39774_p__Candidatus_Saccharibacteria	0.213983	0.20347	0.0276247	0.928619
s__Akkermansia_muciniphila	s__Faecalibaculum_rodentium	-0.212473	0.206754	0.0441996	0.885995
s__Akkermansia_muciniphila	s__SGB42344_p__Firmicutes	-0.0973087	0.566677	0.374815	0.206995
s__Akkermansia_muciniphila	s__SGB41531_f__Lachnospiraceae	-0.211162	0.209636	-0.202444	0.50714
s__Akkermansia_muciniphila	s__SGB41658_f__Clostridiaceae	-0.0886046	0.602025	-0.372387	0.210187
s__Akkermansia_muciniphila	s__SGB43065_p__Firmicutes	0.210248	0.21166
s__Akkermansia_muciniphila	s__SGB44768_p__Firmicutes	0.208123	0.21642
s__Akkermansia_muciniphila	s__Bacteroidales_bacterium	-0.205359	0.222721	0.0883991	0.773979
s__Akkermansia_muciniphila	s__Clostridiaceae_bacterium	-0.0952256	0.57505	-0.360375	0.226432
s__Akkermansia_muciniphila	s__SGB41720_p__Firmicutes	0.11704	0.490276	-0.360148	0.226746
s__Akkermansia_muciniphila	s__Oscillibacter_SGB43502_g__Oscillibacter	-0.203211	0.227705
s__Akkermansia_muciniphila	s__SGB45197_p__Firmicutes	-0.0915943	0.589777	0.358047	0.229666
s__Akkermansia_muciniphila	s__SGB41446_f__Lachnospiraceae	0.0202331	0.905386	-0.357651	0.230219
s__Akkermansia_muciniphila	s__Muricaecibacterium_torontonense	0.201802	0.231013	0.215473	0.479572
s__Akkermansia_muciniphila	s__SGB45199_p__Firmicutes	-0.201096	0.232682	0.0112084	0.97101
s__Akkermansia_muciniphila	s__Parabacteroides_goldsteinii	0.200645	0.233756	-0.0448336	0.884369
s__Akkermansia_muciniphila	s__SGB41421_f__Lachnospiraceae	0.200617	0.233823	0.204423	0.502908
s__Akkermansia_muciniphila	s__Clostridiales_bacterium	0.0733842	0.666003	-0.354495	0.234654
s__Akkermansia_muciniphila	s__Caniella_muris	-0.198245	0.239512	-0.171273	0.575839
s__Akkermansia_muciniphila	s__SGB41704_f__Eubacteriaceae	-0.197838	0.240498	0.184466	0.546309
s__Akkermansia_muciniphila	s__SGB63187_f__Oscillospiraceae	-0.196903	0.242773
s__Akkermansia_muciniphila	s__SGB39767_p__Candidatus_Saccharibacteria	-0.195904	0.24522	-0.204212	0.503357
s__Akkermansia_muciniphila	s__SGB48104_f__Rikenellaceae	-0.194758	0.248045	-0.0888889	0.772756
s__Akkermansia_muciniphila	s__Bacteria_unclassified_SGB41673_g__Bacteria_unclassified	-0.193392	0.251444	-0.288889	0.338427
s__Akkermansia_muciniphila	s__SGB41414_f__Lachnospiraceae	-0.193083	0.252218
s__Akkermansia_muciniphila	s__SGB41580_f__Lachnospiraceae	0.192998	0.25243	-0.108112	0.725168
s__Akkermansia_muciniphila	s__SGB41678_f__Lachnospiraceae	-0.192007	0.254922	-0.264419	0.382661
s__Akkermansia_muciniphila	s__SGB40312_f__Muribaculaceae	0.191999	0.25494	0.0958881	0.755335
s__Akkermansia_muciniphila	s__SGB40880_p__Thermodesulfobacteriota	-0.189708	0.260761	0.182323	0.551061
s__Akkermansia_muciniphila	s__SGB43809_p__Pseudomonadota	0.189019	0.262531	0.333796	0.265019
s__Akkermansia_muciniphila	s__Lachnospiraceae_bacterium_A2	-0.0786908	0.643402	-0.335314	0.262718
s__Akkermansia_muciniphila	s__Alistipes_muris	-0.188788	0.263125	-0.226645	0.456506
s__Akkermansia_muciniphila	s__SGB203102_p__Firmicutes	0.187362	0.266814
s__Akkermansia_muciniphila	s__SGB40967_p__Firmicutes	0.187362	0.266814
s__Akkermansia_muciniphila	s__SGB40998_p__Firmicutes	0.187362	0.266814
s__Akkermansia_muciniphila	s__SGB41648_f__Clostridiaceae	-0.187362	0.266814
s__Akkermansia_muciniphila	s__SGB59796_f__Lachnospiraceae	-0.187362	0.266814
s__Akkermansia_muciniphila	s__SGB63356_p__Firmicutes	-0.187362	0.266814
s__Akkermansia_muciniphila	s__SGB41723_f__Lachnospiraceae	0.186343	0.26947
s__Akkermansia_muciniphila	s__Rikenellaceae_bacterium	-0.158459	0.348901	0.329187	0.272081
s__Akkermansia_muciniphila	s__SGB65425_p__Candidatus_Saccharibacteria	-0.183566	0.276798	0.205487	0.500638
s__Akkermansia_muciniphila	s__SGB46611_p__Candidatus_Saccharibacteria	-0.179369	0.288119	-0.325972	0.277071
s__Akkermansia_muciniphila	s__Lactobacillus_intestinalis	-0.179688	0.287249
s__Akkermansia_muciniphila	s__SGB160752_f__Eubacteriaceae	-0.179688	0.287249
s__Akkermansia_muciniphila	s__SGB41669_f__Lachnospiraceae	-0.179688	0.287249
s__Akkermansia_muciniphila	s__SGB44380_p__Candidatus_Melainabacteria	-0.179688	0.287249
s__Akkermansia_muciniphila	s__SGB63098_f__Eggerthellaceae	-0.179688	0.287249	-0.0523058	0.865244
s__Akkermansia_muciniphila	s__Schaedlerella_arabinosiphila	0.126733	0.454791	-0.318122	0.289478
s__Akkermansia_muciniphila	s__Anaerotruncus_sp_1XD42_93	-0.178478	0.290561
s__Akkermansia_muciniphila	s__SGB41598_f__Lachnospiraceae	-0.14543	0.390433	0.316228	0.292518
s__Akkermansia_muciniphila	s__Parablautia_intestinalis	0.177548	0.293122	0.105409	0.731809
s__Akkermansia_muciniphila	s__Acutalibacter_SGB43256_g__Acutalibacter	-0.176663	0.295575
s__Akkermansia_muciniphila	s__SGB41568_f__Lachnospiraceae	-0.176663	0.295575
s__Akkermansia_muciniphila	s__Lachnospiraceae_unclassified_SGB7275_g__Lachnospiraceae_unclassified	-0.131665	0.437283	0.311821	0.299664
s__Akkermansia_muciniphila	s__SGB45219_p__Firmicutes	0.16185	0.338549	0.310414	0.301965
s__Akkermansia_muciniphila	s__SGB102608_p__Candidatus_Saccharibacteria	-0.0571496	0.736893	-0.309397	0.303636
s__Akkermansia_muciniphila	s__SGB43258_f__Acutalibacteraceae	-0.171963	0.308815	0.105409	0.731809
s__Akkermansia_muciniphila	s__Erysipelotrichales_bacterium	-0.0110439	0.948274	-0.303666	0.313145
s__Akkermansia_muciniphila	s__SGB44628_p__Mycoplasmatota	0.135034	0.42554	0.29866	0.321588
s__Akkermansia_muciniphila	s__SGB41310_p__Firmicutes	-0.166377	0.325029	-0.0351364	0.909274
s__Akkermansia_muciniphila	s__Adlercreutzia_muris	-0.165995	0.326156	-0.259672	0.391576
s__Akkermansia_muciniphila	s__SGB94353_f__Eggerthellaceae	0.165978	0.326207	0.232737	0.444156
s__Akkermansia_muciniphila	s__Xylanibacter_caecicola	0.165619	0.327269	0.248965	0.412078
s__Akkermansia_muciniphila	s__SGB102224_p__Firmicutes	0.104388	0.53865	-0.295154	0.327574
s__Akkermansia_muciniphila	s__SGB43555_f__Oscillospiraceae	0.165439	0.3278
s__Akkermansia_muciniphila	s__Clostridiaceae_unclassified_SGB41663_g__Clostridiaceae_unclassified	-0.0661269	0.697384	-0.294306	0.329032
s__Akkermansia_muciniphila	s__Bifidobacterium_pseudolongum	-0.049087	0.772956	0.287297	0.341215
s__Akkermansia_muciniphila	s__SGB41553_f__Lachnospiraceae	0.158483	0.348828	0.105409	0.731809
s__Akkermansia_muciniphila	s__SGB41518_f__Lachnospiraceae	-0.158022	0.350248	0.155207	0.612641
s__Akkermansia_muciniphila	s__Oscillospiraceae_unclassified_SGB102196_g__Oscillospiraceae_unclassified	0.156135	0.356106
s__Akkermansia_muciniphila	s__SGB41721_p__Firmicutes	0.156135	0.356106
s__Akkermansia_muciniphila	s__SGB35575_p__Bacteroidota	-0.154351	0.361697	-0.0833333	0.786654
s__Akkermansia_muciniphila	s__SGB40307_f__Muribaculaceae	-0.152715	0.366868	0.0828742	0.787806
s__Akkermansia_muciniphila	s__Lepagella_muris	-0.0393645	0.817069	0.270722	0.370988
s__Akkermansia_muciniphila	s__Lachnospiraceae_unclassified_SGB59780_g__Lachnospiraceae_unclassified	-0.151308	0.371351	-0.166898	0.585772
s__Akkermansia_muciniphila	s__SGB161174_f__Lachnospiraceae	-0.149924	0.375795	0.105409	0.731809
s__Akkermansia_muciniphila	s__SGB41592_f__Lachnospiraceae	0.0260758	0.878244	-0.267725	0.376515
s__Akkermansia_muciniphila	s__Pseudoflavonifractor_sp_60	-0.148832	0.37932
s__Akkermansia_muciniphila	s__Bacillota_unclassified_SGB102205_g__Bacillota_unclassified	-0.147017	0.385225
s__Akkermansia_muciniphila	s__SGB29430_f__Lachnospiraceae	-0.143992	0.395185
s__Akkermansia_muciniphila	s__SGB41542_f__Lachnospiraceae	-0.143992	0.395185
s__Akkermansia_muciniphila	s__SGB65087_p__Firmicutes	-0.140521	0.406795	-0.254739	0.400955
s__Akkermansia_muciniphila	s__Bacteroides_faecichinchillae	-0.0734549	0.665699	-0.254739	0.400955
s__Akkermansia_muciniphila	s__SGB40322_f__Muribaculaceae	-0.140615	0.40648	0.104974	0.73288
s__Akkermansia_muciniphila	s__Eubacteriaceae_bacterium	-0.140521	0.406795
s__Akkermansia_muciniphila	s__SGB102436_p__Firmicutes	0.140521	0.406795
s__Akkermansia_muciniphila	s__SGB39768_p__Candidatus_Saccharibacteria	-0.140521	0.406795
s__Akkermansia_muciniphila	s__SGB41436_f__Eubacteriaceae	-0.140521	0.406795
s__Akkermansia_muciniphila	s__SGB41512_f__Lachnospiraceae	-0.140521	0.406795
s__Akkermansia_muciniphila	s__SGB41675_f__Lachnospiraceae	-0.140521	0.406795
s__Akkermansia_muciniphila	s__SGB43260_f__Acutalibacteraceae	-0.140521	0.406795
s__Akkermansia_muciniphila	s__SGB43452_p__Firmicutes	-0.140521	0.406795
s__Akkermansia_muciniphila	s__SGB43516_f__Oscillospiraceae	-0.140521	0.406795
s__Akkermansia_muciniphila	s__SGB94889_f__Eubacteriaceae	-0.140521	0.406795
s__Akkermansia_muciniphila	s__Parabacteroides_distasonis	0.140197	0.40789	0.155158	0.612754
s__Akkermansia_muciniphila	s__Adlercreutzia_aquisgranensis	-0.138732	0.412853	-0.104974	0.73288
s__Akkermansia_muciniphila	s__SGB35935_f__Muribaculaceae	-0.138013	0.415304	-0.0441996	0.885995
s__Akkermansia_muciniphila	s__SGB45132_p__Firmicutes	0.137673	0.416465
s__Akkermansia_muciniphila	s__SGB40817_f__Bacteroidaceae	0.137337	0.417614	0.0775791	0.801111
s__Akkermansia_muciniphila	s__SGB65073_p__Firmicutes	0.136127	0.421767
s__Akkermansia_muciniphila	s__SGB44083_p__Actinomycetota	-0.133033	0.432493	0.0662994	0.829616
s__Akkermansia_muciniphila	s__SGB63182_f__Oscillospiraceae	-0.13286	0.433099	-0.0298891	0.922784
s__Akkermansia_muciniphila	s__SGB43514_f__Oscillospiraceae	-0.132497	0.434366
s__Akkermansia_muciniphila	s__Duncaniella_muris	-0.125445	0.459427	0.237573	0.434473
s__Akkermansia_muciniphila	s__Muribaculaceae_bacterium	0.00450557	0.978886	-0.237573	0.434473
s__Akkermansia_muciniphila	s__Muribaculaceae_bacterium_Isolate_104_HZI	0.13161	0.437476	-0.121549	0.692427
s__Akkermansia_muciniphila	s__SGB41659_f__Clostridiaceae	-0.0336491	0.843272	0.234244	0.441128
s__Akkermansia_muciniphila	s__SGB94803_p__Firmicutes	0.069801	0.681431	-0.232737	0.444156
s__Akkermansia_muciniphila	s__SGB41431_f__Clostridia_unclassified	-0.0166931	0.921883	-0.232737	0.444156
s__Akkermansia_muciniphila	s__Lachnospiraceae_unclassified_SGB41677_g__Lachnospiraceae_unclassified			-0.232737	0.444156
s__Akkermansia_muciniphila	s__SGB41725_f__Lachnospiraceae			0.232737	0.444156
s__Akkermansia_muciniphila	s__SGB43074_f__Butyricicoccaceae			0.232737	0.444156
s__Akkermansia_muciniphila	s__Staphylococcus_shinii			-0.232737	0.444156
s__Akkermansia_muciniphila	s__Staphylococcus_xylosus			0.232737	0.444156
s__Akkermansia_muciniphila	s__Bacteroidaceae_bacterium	-0.126943	0.45404	0.149174	0.626687
s__Akkermansia_muciniphila	s__bacterium_1XD8_76	-0.126761	0.454691	0.0087841	0.977279
s__Akkermansia_muciniphila	s__SGB41700_f__Clostridiaceae	0.1257	0.458507	0.0336252	0.913162
s__Akkermansia_muciniphila	s__SGB41505_f__Clostridia_unclassified	-0.124632	0.462364
s__Akkermansia_muciniphila	s__SGB102277_f__Clostridia_unclassified	0.124027	0.464557
s__Akkermansia_muciniphila	s__SGB42426_f__Oscillospiraceae	-0.124027	0.464557
s__Akkermansia_muciniphila	s__SGB43523_f__Oscillospiraceae	0.124027	0.464557
s__Akkermansia_muciniphila	s__SGB41625_f__Lachnospiraceae	-0.124021	0.464577	-0.148459	0.628358
s__Akkermansia_muciniphila	s__SGB102231_p__Firmicutes	-0.122932	0.468541	-0.0346467	0.910534
s__Akkermansia_muciniphila	s__SGB40285_f__Muribaculaceae	0.122725	0.469295	-0.182323	0.551061
s__Akkermansia_muciniphila	s__SGB63370_f__Christensenellaceae	0.122461	0.470258	-0.0775791	0.801111
s__Akkermansia_muciniphila	s__Parasutterella_excrementihominis	0.122372	0.470585	-0.171862	0.574507
s__Akkermansia_muciniphila	s__SGB41605_f__Lachnospiraceae	-0.122212	0.471169	0.0087841	0.977279
s__Akkermansia_muciniphila	s__SGB40294_f__Muribaculaceae	-0.0972255	0.56701	0.215473	0.479572
s__Akkermansia_muciniphila	s__SGB2107_f__Muribaculaceae	-0.113943	0.501907	0.0812354	0.791918
s__Akkermansia_muciniphila	s__Adlercreutzia_equolifaciens	0.113921	0.50199
s__Akkermansia_muciniphila	s__Flintibacter_SGB43538_g__Flintibacter	-0.112694	0.506636
s__Akkermansia_muciniphila	s__SGB43268_f__Oscillospiraceae	-0.111322	0.511859
s__Akkermansia_muciniphila	s__SGB65084_p__Firmicutes	-0.110842	0.51369
s__Akkermansia_muciniphila	s__SGB39779_p__Candidatus_Saccharibacteria	0.0358883	0.832985	0.198915	0.514728
s__Akkermansia_muciniphila	s__SGB41406_f__Lachnospiraceae	0.0129324	0.939445	-0.198887	0.514789
s__Akkermansia_muciniphila	s__SGB41477_f__Lachnospiraceae	-0.109294	0.519623
s__Akkermansia_muciniphila	s__SGB41622_f__Lachnospiraceae	0.109294	0.519623
s__Akkermansia_muciniphila	s__SGB42316_p__Firmicutes	-0.109294	0.519623
s__Akkermansia_muciniphila	s__SGB43262_f__Acutalibacteraceae	-0.109294	0.519623
s__Akkermansia_muciniphila	s__SGB63283_p__Firmicutes	-0.109294	0.519623
s__Akkermansia_muciniphila	s__Lachnospiraceae_unclassified_SGB41489_g__Lachnospiraceae_unclassified	-0.108611	0.522254	-0.140546	0.646974
s__Akkermansia_muciniphila	s__SGB63206_f__Oscillospiraceae	-0.106482	0.530489
s__Akkermansia_muciniphila	s__SGB42494_f__Eubacteriaceae	0.0133751	0.937376	0.190543	0.532928
s__Akkermansia_muciniphila	s__SGB95202_f__Lachnospiraceae	0.104104	0.539761	0.110499	0.719319
s__Akkermansia_muciniphila	s__SGB41437_f__Eubacteriaceae	-0.103457	0.542298
s__Akkermansia_muciniphila	s__SGB41671_f__Lachnospiraceae	0.102068	0.547762	0.105409	0.731809
s__Akkermansia_muciniphila	s__SGB63185_f__Oscillospiraceae	-0.0986165	0.561449
s__Akkermansia_muciniphila	s__SGB43534_f__Oscillospiraceae	-0.0981691	0.563235
s__Akkermansia_muciniphila	s__SGB102485_p__Firmicutes	0.0199492	0.906707	-0.175598	0.566087
s__Akkermansia_muciniphila	s__SGB102611_p__Candidatus_Saccharibacteria	-0.0965453	0.569739	0.165977	0.587873
s__Akkermansia_muciniphila	s__SGB36974_f__Clostridiaceae	-0.0955915	0.573575	-0.0790569	0.797392
s__Akkermansia_muciniphila	s__Limosilactobacillus_reuteri	0.0953949	0.574367	0.0987938	0.748134
s__Akkermansia_muciniphila	s__SGB40207_f__Rikenellaceae	-0.0952071	0.575124
s__Akkermansia_muciniphila	s__SGB203049_p__Firmicutes	0.0928588	0.58463	0.085931	0.780148
s__Akkermansia_muciniphila	s__Lachnospiraceae_bacterium_10_1	-0.0904058	0.594633
s__Akkermansia_muciniphila	s__Bacteroides_muris_ex_Fokt_et_al_2023	0.0879772	0.60461	0.0608581	0.843438
s__Akkermansia_muciniphila	s__Lactobacillus_johnsonii	0.0834619	0.623347	0.0697368	0.820907
s__Akkermansia_muciniphila	s__Bacillota_unclassified_SGB43550_g__Bacillota_unclassified	-0.0786512	0.643569
s__Akkermansia_muciniphila	s__SGB41022_p__Firmicutes	0.0780673	0.646041
s__Akkermansia_muciniphila	s__SGB44765_p__Firmicutes	-0.0780673	0.646041
s__Akkermansia_muciniphila	s__SGB41495_f__Lachnospiraceae	0.0767153	0.65178	-0.112084	0.715442
s__Akkermansia_muciniphila	s__Muribaculaceae_unclassified_SGB40328_g__Muribaculaceae_unclassified	-0.0213858	0.900022	0.138124	0.652711
s__Akkermansia_muciniphila	s__SGB40356_f__Muribaculaceae	-0.0753799	0.657468
s__Akkermansia_muciniphila	s__SGB63207_f__Oscillospiraceae	-0.0728756	0.668185
s__Akkermansia_muciniphila	s__SGB95309_f__Muribaculaceae	0.064736	0.703457
s__Akkermansia_muciniphila	s__Acetatifactor_SGB94872_g__Acetatifactor	0.0624539	0.713461
s__Akkermansia_muciniphila	s__Bacillota_unclassified_SGB43541_g__Bacillota_unclassified	0.0624539	0.713461
s__Akkermansia_muciniphila	s__Flintibacter_muris	-0.0624539	0.713461
s__Akkermansia_muciniphila	s__SGB41253_p__Firmicutes	0.0624539	0.713461
s__Akkermansia_muciniphila	s__SGB41524_f__Lachnospiraceae	-0.0624539	0.713461
s__Akkermansia_muciniphila	s__SGB43066_p__Firmicutes	-0.0624539	0.713461
s__Akkermansia_muciniphila	s__Acutalibacter_muris	-0.0468404	0.783093	-0.112084	0.715442
s__Akkermansia_muciniphila	s__SGB58960_p__Firmicutes	0.0382878	0.821992	-0.112084	0.715442
s__Akkermansia_muciniphila	s__SGB63261_p__Firmicutes	-0.0594488	0.726706
s__Akkermansia_muciniphila	s__SGB59816_f__Lachnospiraceae	-0.0468404	0.783093	0.105409	0.731809
s__Akkermansia_muciniphila	s__SGB41668_f__Clostridiaceae	-0.0140752	0.934105	0.105409	0.731809
s__Akkermansia_muciniphila	s__Oscillospiraceae_bacterium	0.00242004	0.988658	0.105409	0.731809
s__Akkermansia_muciniphila	s__SGB42946_f__Eggerthellaceae	-0.0577459	0.734247	0.099449	0.746513
s__Akkermansia_muciniphila	s__Lachnospiraceae_bacterium_MD329			-0.0966252	0.753507
s__Akkermansia_muciniphila	s__SGB40987_p__Firmicutes			-0.0966252	0.753507
s__Akkermansia_muciniphila	s__SGB45213_p__Firmicutes	0.0435147	0.798162	0.0944739	0.758847
s__Akkermansia_muciniphila	s__Oscillibacter_SGB43499_g__Oscillibacter	-0.0520308	0.75973
s__Akkermansia_muciniphila	s__SGB4185_f__Oscillospiraceae	0.0519305	0.760179	-0.00674814	0.982544
s__Akkermansia_muciniphila	s__SGB45255_p__Mycoplasmatota	0.0136353	0.93616	0.087841	0.775373
s__Akkermansia_muciniphila	s__Clostridium_SGB65123_g__Clostridium	-0.0468404	0.783093
s__Akkermansia_muciniphila	s__SGB102278_f__Clostridia_unclassified	-0.0448272	0.792206
s__Akkermansia_muciniphila	s__SGB102401_p__Firmicutes	-0.0156135	0.926921	-0.0790569	0.797392
s__Akkermansia_muciniphila	s__SGB188304_p__Candidatus_Saccharibacteria			-0.0775791	0.801111
s__Akkermansia_muciniphila	s__SGB59767_p__Firmicutes			-0.0775791	0.801111
s__Akkermansia_muciniphila	s__Bacillota_unclassified_SGB43544_g__Bacillota_unclassified	0.0417857	0.806026
s__Akkermansia_muciniphila	s__Muribaculum_intestinale	-0.0414987	0.807333	-0.0165748	0.95714
s__Akkermansia_muciniphila	s__SGB63259_p__Firmicutes	0.0354647	0.834929
s__Akkermansia_muciniphila	s__Dubosiella_muris	0.0350822	0.836685	0.0331497	0.914386
s__Akkermansia_muciniphila	s__SGB43754_p__Pseudomonadota	0.0329887	0.846311
s__Akkermansia_muciniphila	s__SGB102465_p__Firmicutes	-0.0313986	0.853637
s__Akkermansia_muciniphila	s__SGB39778_p__Candidatus_Saccharibacteria	-0.0156135	0.926921	-0.0527046	0.864225
s__Akkermansia_muciniphila	s__SGB102240_f__Lachnospiraceae	-0.0175453	0.917909
s__Akkermansia_muciniphila	s__Vermiculatibacterium_agrestimuris	0.0165362	0.922615
s__Akkermansia_muciniphila	s__SGB40190_f__Rikenellaceae	-0.014515	0.93205
